# A *Caulobacter* hub taxon in the soybean root endosphere has a distinctive biofilm and engages in riboflavin-mediated mutualism with *Bradyrhizobium*

**DOI:** 10.64898/2026.09.14.750808

**Authors:** Madeline A. Quinlan, Sean Crosson, Sarah L. Lebeis, Gregory Bonito, Reid Longley, Aretha Fiebig

## Abstract

While it is well established that communities of microbes colonize the surfaces of plants as epiphytes and the interior plant tissues as endophytes, their ecological roles and colonization mechanisms remain under characterized. Members of the genus *Caulobacter* have emerged as hub taxa in epiphytic and endophytic microbiomes of diverse plant hosts, but the factors that support their colonization and community interactions have not been defined. Here, we characterize *Caulobacter* sp. RL271, a non-canonical member of the genus recently identified as a hub taxon in the soybean root endosphere. We demonstrate that the surface attachment strategies and biofilm architecture of *Caulobacter* sp. RL271 are determined by a matrix of capsular polysaccharide and cellulose rather than a polar holdfast adhesin, a classical defining feature of the genus. Both polysaccharide components influence the kinetics of plant root colonization in the model plant *Arabidopsis thaliana*. We further demonstrate that the ecology of *Caulobacter* sp. RL271 is shaped by its nutritional dependence on exogenous riboflavin and by interactions with *Bradyrhizobium diazoefficiens*, the nitrogen-fixing symbiont of soybean roots. This work advances understanding of *Caulobacter* biology and establishes RL271 as a tractable model for dissecting the functional role of hub taxa in root endophyte communities.
