## Supplemental Table 1: Strains, plasmids and oligos for "A *Caulobacter* hub taxon in the soybean root endosphere has a distinctive biofilm and engages in riboflavin-mediated mutualism with *Bradyrhizobium*"

### Sheet: Plasmids, strains and oligos
Part 1a: E. coli strains and plasmids
Strain number	Genotype	Notes	Primers (5'-3') used to make plasmid (restriction sites underlined, complementary to target in bold)	Reference
FC929	TOP10	General cloning strain
FC3117	WM3064	Pir+, DAP auxotroph, conjugation donor strain.
FC55	DH10B / pNPTS138	Allele replacement plasmid, KanR, sacB		M.R.K. Alley
FC2484	TOP10 / pUC18-mTn7K	AmpR/CarbR in backbone, KanR in miniTN7 casette		Myeni et. Al (2013)
FC3720	WM3064 / pTNS3	Plasmid carries Tn7 transposase for use with miniTN7 cassette, R6K origin requires pir for propogation, AmpR/CarbR, (Addgene #63127)		Choi et al. (2008)
FC4604	TOP10 / pNPTS138-∆fcl	Allele replacement plasmid to generate in-frame deletion of fcl (MZV50_RS16485)	UP F: GCGCCAAGCTTGATGCTCGCCGCTCAGATC UP R: TCTGGGTCTGAATGGCCGAACCGGACCAT DW F: TTCGGCCATTCAGACCCAGACCCTAGGATGA DW R: CTAGCGAATTCGGTGTCTGGTTTTGGAAGGCCC	This study
FC4605	TOP10 / pUC18-mTn7K-Pfcl-fcl	Mini-TN7 construct carrying fcl and its endogenous promoter. KanR in miniTN7 casette	UP F: TTCGTGGTACCAATTCGATCGGCCTGGTCTG UP R: GAGCTTCATAAATCCCCACCTTCGATAACGC DW F: GGTGGGGATTTATGAAGCTCGCTGATATTTATTCC DW R: TTCGTGGATCCGTGGGAAGGCGTCATCCTAG	This study
FC4606	TOP10 / pNPTS138-∆bcsC	Allele replacement plasmid to generate in-frame deletion of bcsC (MZV50_RS18470)	UP F: CTAGCGAATTCGCGTCCGAGCTGTTCCAG UP R: CCAGGATCCGGATGCAGACGGAGGTCTTCAC DW F: CGTCTGCATCCGGATCCTGGCAAGCCAATAG DW R: GCGCCAAGCTTCCGCCTAGAGGCCATAGG	This study
FC4607	TOP10 / pUC18-mTn7K-bcs operon	Mini-TN7 construct carrying the entire bcs locus (MZV50_RS18485 through MZV50_RS18460) including its upstream promoter. KanR in miniTN7 casette	F: TTACGGTACCCCAGATCCTCGACTTCGACG R: TTACGGTACCAATCACTCTCGCGGCTAAGG	This study
Part 1b: Caulobacter strains
Strain number	Genotype	Notes		Reference
FC0019	Caulobacter crescentus CB15			Poindexter (1964)
FC3719	Caulobacter sp. RL271			Longley (2022)
FC3722	Bradyrhizobium diazoefficiens USDA110			This study
ACC557	RL271 MZV50_RS16475::Tn (gmd, GDP-mannose 4,6-dehydratase)	position* 3532009 (aka TN01)		This study
ACC558	RL271 MZV50_RS16485::Tn (fcl, GDP-L-fucose synthase)	position* 3534022 (aka TN02)		This study
ACC556	RL271 MZV50_RS16500::Tn (acyltransferase)	position* 3537516 (aka TN03)		This study
ACC559	RL271 MZV50_RS16525::Tn (WcaI family glycosyltransferase)	position* 3541483 (aka TN04)		This study
ACC563	RL271 Intragenic between MZV50_RS16540-4045::Tn	position* 3545896 (aka TN05)		This study
ACC572	RL271 MZV50_RS18485::Tn (hypothetical protein)	position* 3949696 (aka TN06)		This study
ACC571	RL271 MZV50_RS18480::Tn (bscQ, AAA family ATPase)	position* 3949284 (aka TN07)		This study
ACC569	RL271 MZV50_RS18475::Tn (bcsA, UDP-forming cellulose synthase catalytic subunit)	position* 3948140 (aka TN08)		This study
ACC568	RL271 MZV50_RS18475::Tn (bcsA, UDP-forming cellulose synthase catalytic subunit)	position* 3948128 (aka TN09)		This study
ACC570	RL271 MZV50_RS18475::Tn (bcsA, UDP-forming cellulose synthase catalytic subunit)	position* 3945434 (aka TN10)		This study
ACC565	RL271 MZV50_RS18470::Tn (bcsC, cellulose synthase subunit)	position* 3942969 (aka TN11)		This study
ACC567	RL271 MZV50_RS18470::Tn (bcsC, cellulose synthase subunit)	position* 3942297 (aka TN12)		This study
ACC566	RL271 MZV50_RS18470::Tn (bcsC, cellulose synthase subunit)	position* 3941625 (aka TN13)		This study
FC4613	RL271 ∆fcl	Parent strain FC3719, generated deletion with plasmid in FC4604		This study
FC4614	RL271 ∆fcl glmS::TN7-fcl	Parent strain FC4613, added plasmid in FC4605		This study
FC4615	RL271 ∆bcsC	Parent strain F34719, generated deletion with plasmid in FC4606		This study
FC4616	RL271 ∆bcsC glmS::TN7-bcs operon	Parent strain FC4615, added plasmid in FC4607		This study
FC4617	RL271 ∆fcl ∆bcsC	Parent strain FC4613, generated deletion with plasmid in FC4606		This study
* genome coordinates of insertion site in RL271 genome (genbank: NZ_CP096040)
References
Choi KH, Mima T, Casart Y, Rholl D, Kumar A, Beacham IR, Schweizer HP. 2008. Genetic tools for select-agent-compliant manipulation of Burkholderia pseudomallei. Appl Environ Microbiol. 74:1064-75. doi: 10.1128/AEM.02430-07. PMID: 18156318; PMCID: PMC2258562.
Myeni S, Child R, Ng TW, Kupko JJ 3rd, Wehrly TD, Porcella SF, Knodler LA, Celli J. 2013. Brucella modulates secretory trafficking via multiple type IV secretion effector proteins. PLoS Pathog. 9:e1003556. doi: 10.1371/journal.ppat.1003556. PMID: 23950720; PMCID: PMC3738490.
Poindexter JS. 1964. Biological Properties and Classification of the Caulobacter Group. Bacteriol Rev. 28:231-95. PMID: 14220656; PMCID: PMCPMC441226.
Longley R. 2022. Impact of agricultural management and microbial inoculation on soybean (Glycine max) and its associated microbiome. Michigan State University, East Lansing, MI USA.

### Sheet: Oligos for transposon mapping
Part 2: Primers for mapping transposon insertion sites
Name	Sequence (5'-3')	Purpose / description / notes
Mapping insertion sites in bulk
Mod2_TruSeq	5'P/GATCGGAAGAGCACACGTCTGAACTCCAGTCA	Y-adater / 5' phosphorylation / Wetmore et al. 2015
Mod2_TS_Univ	ACGCTCTTCCGATC*T	Y-adater / 3' T is phosphorothioate bonded / Wetmore et al. 2015
TS_Phimar+4	ACACTCTTTCCCTACACGACGCTCTTCCGATCTNNNNNNCGCCCTGCAGGGATGTCCACGAGGTCT	round 1 junction enrichment; TruSeq(purple), random heptamer, TN-specific(orange) / adapted from Wetmore et al. 2015
TS_R	GTGACTGGAGTTCAGACGTGTGCTCTTCCGATCT	round 1 junciton enrichment; TruSeq(blue)
P5_TS_F	AATGATACGGCGACCACCGAGATCTACACTCTTTCCCTACACGACGCTCTTCCGATCT	round 2 junction enrichment; Illumina P5-TruSeq(purple)
P7_MOD_TS_index8	CAAGCAGAAGACGGCATACGAGATTCAAGTGTGACTGGAGTTCAGACGTGTGCTCTTCCGATCT	round 2 junction enrichment; Illumina P7,index(bold),truseq(blue) / Wetmore et al. 2015
Mapping insertion sites in individual clones
U1 fw	5’ GATGTCCACGAGGTCTCT	mapping insertion sites in individual mutant clones, PCR 1
M13-N7	5’ TGTAAAACGACGGCCAGTNNNNNNN	mapping insertion sites in individual mutant clones, PCR 1
U2 out	5’ CGTACGCTGCAGGTCGAC	mapping insertion sites in individual mutant clones, PCR 2
M13 f	5’ TGTAAAACGACGGCCAGT	mapping insertion sites in individual mutant clones, PCR 2
References
Wetmore KM, Price MN, Waters RJ, Lamson JS, He J, Hoover CA, Blow MJ, Bristow J, Butland G, Arkin AP, Deutschbauer A. 2015. Rapid quantification of mutant fitness in diverse bacteria by sequencing randomly bar-coded transposons. mBio. 6(3):e00306-15. doi: 10.1128/mBio.00306-15. PMID: 25968644; PMCID: PMC4436071.
