## Supplemental Table 2: Caulobacter genome accessions and metadata for "A *Caulobacter* hub taxon in the soybean root endosphere has a distinctive biofilm and engages in riboflavin-mediated mutualism with *Bradyrhizobium*"

### Sheet: Sheet1
Table S1: Genomes used for phylogenetic analysis													holdfast biosynthesis and attachment				cellulose	riboflavin
Taxon name	Assembly_Accession	GenBank_Accession	genome_type	coverage	Number of replicons (closed genomes)	Number of contigs (WGS)	Assembly Size (bp)	N50	GC Content	Locus Handle	environment	microenvironment	hfsDAB	hfsEFGH	hfsJ	hfaABD...E	cluster 1: bcsQACDZ, cluster 2: bcsACDZ	ribD-E-AB-H	ribH2 (adjacent to nrdR & nusB)
Caulobacter sp. FWC26	GCF_002742645.2	NZ_CP033875.1, NZ_CP033874.1, NZ_CP033873.1	isolate	219X	3 (Chr, 298 kb & 45 kb plasmids)		4869030	4525637	66.71	CSW63	freshwater	activated sludge	1	1	1	1	0	1	1
Caulobacter vibrioides CB13b1a	GCF_002310375.3	NZ_CP023315	isolate	50X	1		4144051	4144051	67.13	CA606	freshwater	pond	1	1	1	1	0	1	1
Caulobacter vibrioides NA1000	GCA_000022005.1	CP001340	isolate		1		4042929	4042929	67.17	CCNA_	freshwater	pond	1	1	1	1	0	1	1
Caulobacter vibrioides CB51 DSM 9893	GCF_002858865.1	NZ_PJRR00000000.1	isolate	170X		25	3966436	264731	67.24	CVUC	freshwater	pond	1	1	1	1	0	1	1
Caulobacter sp. BP25	GCF_002737755.1	NZ_PEGH00000000	isolate	263x		20	4285115	334486	66.73	CSW59	freshwater	pond water	0	0	0	0	Cluster1	0	1
Caulobacter segnis ATCC 21756	GCF_000092285.1	NC_014100.1	isolate		1		4655622	4655622	67.67	CSEG_	soil	soil	0	0	0	0	Cluster1	0	1
Caulobacter segnis S2_003_000_R2_4	GCA_003243465.1	NZ_QFQZ01000000	metagenome			156	4759350	47547	68.03	DI526	freshwater	hospital sink biofilm	0	0	0	0	Cluster1	0	1
Caulobacter sp. X	GCF_002742635.1	NZ_PEGF00000000	isolate	47X		9	4811207	2633538	67.66	CSW60	freshwater	freshwater marsh	0	0	0	0	Cluster1	1	1
Caulobacter sp. CCH9-E1	GCF_001556515.1	NZ_LSJA00000000.1	metagenome	5X		391	4620378	27327	67.68	AX690	freshwater	hospital shower hose biofilm	0	0	0	0	Cluster1	1	1
Caulobacter vibrioides OR37	GCF_000372645.1	NZ_APMP00000000.1	isolate	194X		70	4430425	131222	67.8	OR37	freshwater	sediment	1	1	1	1	0	1	1
Caulobacter sp. RL271	GCF_023935105.1	NZ_CP096040	isolate	380X	1		5687505	5687505	67.98	MZV50	plant	Glycine max (soybean) root	0	0	0	0	Cluster1	0	1
Caulobacter segnis CBR1	GCF_019931575.1	NZ_CP082923	isolate	100X	1		5173281	5173281	68.62	K8940	plant	root in a river bank	0	0	0	0	Cluster1	0	1
Caulobacter sp. Root342	GCF_001425725.1	NZ_LMDD00000000	isolate	300X		13	5258820	999078	68.08	ASC62	plant	Arabidopsis thaliana root	1	1	1	1	0	0	1
Caulobacter sp. FWC2	GCF_002742625.1	NZ_PEBF00000000	isolate	180X		2	5511152	5245821	67.38	CSW62	freshwater	lake (Lake Washington, WA, USA)	1	1	1	1	0	0	1
Caulobacter sp. UC70_42	GCF_044056025.1	NZ_CP171994.1, NZ_CP171993.1	isolate	21X	2 (chr, 20 kb plasmid)		5564282	5544056	67.5	ACHMW8	plant	rhizosphere protist-associated bacterial communities	1	1	1	1	0	0	1
Caulobacter sp. 602-1	GCF_003931565.1	NZ_RRYI01000000	isolate	100X		241	5437054	799601	67.83	EIK80	plant	Oryza sativa (rice) root	1	1	1	1	0	0	1
Caulobacter sp. RHG1	GCF_013181195.1	NZ_SMZP00000000.1	isolate	100X		19	5633745	643962	67.55	E1H18	plant	Zea mays (maize) root	1	1	1	1	0	1	1
Caulobacter sp. HMWF025	GCF_003060965.1	NZ_QAII01000000	isolate	21X		176	3960983	44746	66.71	DBR10	freshwater	lake	1	1	1	1	0	1	1
Caulobacter henricii CB4	GCF_001414055.1	NZ_CP013002.1, NZ_CP013003.1	isolate	55X	2 (Chr & 93 kb plasmid)		3957288	3864204	65.79	AQ619	freshwater	pond	1	1	1	1	0	1	1
Caulobacter sp. ErkDOM-C	GCF_048541825.1	NZ_CP183332.1, NZ_CP183333.1	isolate	31X			4064099	3918693	66.5	ACN2C8	freshwater	lake	1	1	1	1	0	1	1
Caulobacter sp. 32-67-35	GCA_002280875.1	NCEV01000000	metagenome	35X		163	4100120	41676	66.61	B7Y81	freshwater	mine wastewater	1	1	1	1	0	0	1
Caulobacter sp. AP07	GCF_000281955.1	NZ_AKKF00000000.1	isolate	390X		326	5615958	30563	68.95	PMI01	plant	Populus deltoides (eastern cottonwood) root	1	1	1	1	0	1	1
Caulobacter sp. Root487D2Y	GCF_001427165.1	NZ_LMFD00000000.1	isolate	300X		16	5093099	493756	68.66	ASD38	plant	Arabidopsis thaliana root	1	1	1	1	Cluster2	0	1
Caulobacter soli Ji-3-8	GCF_011045195.1	NZ_CP049199.1, NZ_CP049200.1	isolate	174X	2 (Chr & 420 kb plasmid)		5677014	5256397	68.11	G3M62	soil	soil	1	1	1	1	Cluster2	0	1
Caulobacter sp. UNC279MFTsu5.1	GCF_900114015.1	NZ_FORN00000000.1	isolate	363X		102	5569790	88042	68.74	BM066	plant	Arabidopsis thaliana ecotype Tsu-1 root	1	1	1	1	0	0	1
Caulobacter rhizosphaerae KCTC 52515	GCF_010977555.1	NZ_CP048815.1, NZ_CP048816.1	isolate	174X	2 (Chr & 231 kb plasmid)		5963910	5732418	68.61	G3M57_	plant	Citrullus lanatus (watermelon) root	1	1	1	1	0	0	1
Caulobacter sp. D5	GCF_003185805.1	NZ_QHJY00000000.1	isolate	30X		587	5286074	14718	68.99	DMC18	plant	Dioon edule (chestnut dioon) root	1	1	1	1	Cluster2 broken over genome assembly fragements	1	1
Caulobacter hibisci 18849	GCF_016135805.1	NZ_JADWOX000000000.1	isolate	200X		49	5565798	232617	68.84	I4Q42	plant	Hibiscus syriacus (common hibiscus) root	1	1	1	1	0	1	1
Caulobacter endophyticus 774	GCF_003116815.1	NZ_QDKQ00000000.1	isolate	170X		78	5421256	139453	68.68	DDF67_	plant	Zea mays (maize) root	1	1	1	1	Cluster2	1	1
Caulobacter flavus RHGG3	GCF_003722335.1	NZ_CP026100	isolate	200X	1		5659202	5659202	69.25	C1701_	plant	Citrullus lanatus (watermelon) root	1	1	1	1	Cluster2	1	1
Caulobacter sp. 602-2	GCF_011043625.1	NZ_JAAKGT000000000.1	isolate	200X		33	5168154	396525	69.34	G5B46	plant	Oryza sativa (rice) root	1	1	1	1	Cluster2	1	1
Caulobacter zeae 410	GCF_002858925.1	NZ_PJRS00000000.1	isolate	170X		49	5393480	182853	68.95	SGCZBJ	plant	Zea mays (maize) root	1	1	1	1	Cluster2	1	1
Caulobacter radicis 695	GCF_003094615.1	NZ_QDKO00000000.1	isolate	170X		47	5570445	202075	69.07	DDF62_	plant	Zea mays (maize) root	1	1	1	1	Cluster2	1	1
Caulobacter mirabilis FWC38	GCF_002749615.1	NZ_CP024201	isolate	303X	1		4577265	4577265	69.32	CSW64	freshwater	activated sludge	1	1	1	1	0	1	0
Brevundimonas subvibrioides ATCC 15264T (CB81)	GCF_000144605.1	NC_014375	isolate	30X	1		3445263	3445263	68.5	BRESU	freshwater	pond	1	1	1	1	0	1	0
